# Enabling population protein dynamics through Bayesian modeling

**DOI:** 10.1101/2023.10.30.564713

**Authors:** Sylvain Lehmann, Jérôme Vialaret, Audrey Gabelle, Luc Bauchet, Jean-Philippe Villemin, Christophe Hirtz, Jacques Colinge

**Author notes:** Correspondance: Prof. Jacques Colinge.

## Abstract

The knowledge of protein dynamics or turnover in patients provides invaluable information related to certain diseases, drug efficacy, or biological processes. A great corpus of experimental and computational methods has been developed, including by us, in the case of human patients followed *in vivo*. Moving one step further, we propose here a new modeling approach to capture the highly relevant notion of population protein dynamics. Using two data sets, we show that models inspired by population pharmacokinetics can accurately capture protein turnover within a cohort of individuals, even in presence of substantial inter-individual variability. Such models pave the way for comparative studies searching for altered dynamics or biomarkers in diseases.
