## Supplementary material for "Enabling population protein dynamics through Bayesian modeling": suppl-table-2

### Sheet: protein-models-with-CIs
Plasma proteome-wide protocol
protein	gene	lambda	k_c	shift
NX_A4D0S4-1	LAMB4	0.138855	0.0891834	-0.0215104
NX_A5PL33-2	KRBA1	0.0395906	0.0580311	-0.000492594
NX_A6NMB1-1	SIGLEC16	0.069969	0.0397	-0.00376084
NX_A6NML5-1	TMEM212	0.131004	0.230239	0.00159213
NX_A7KAX9-1	ARHGAP32	0.138233	0.115275	-0.00796274
NX_A9QM74-1	KPNA7	0.128011	0.0654307	-0.0124705
NX_O43149-1	ZZEF1	0.162211	0.0607447	-0.00157727
NX_O43866-1	CD5L	0.0412501	0.0485191	-0.000383166
NX_O60264-1	SMARCA5	0.0979517	0.0879739	-0.0132642
NX_O60271-1	SPAG9	0.264469	0.106095	-0.00207211
NX_O75147-1	OBSL1	0.19498	0.067817	0.00384518
NX_O95445-1	APOM	0.136267	0.0542305	-0.00136827
NX_P00450-1	CP	0.0902065	0.0433247	-0.000612643
NX_P00734-1	F2	0.105112	0.0653221	-0.00191711
NX_P00736-1	C1R	0.175712	0.128199	-0.00539993
NX_P00738-1	HP	0.123974	0.0568469	-0.00233323
NX_P00740-1	F9	0.136698	0.0737826	-0.0179091
NX_P00742-1	F10	0.0873844	0.0627073	-0.0111616
NX_P00747-1	PLG	0.137117	0.0683358	-0.00538066
NX_P00748-1	F12	0.273815	0.0518584	-0.00213724
NX_P00751-1	CFB	0.0955223	0.0659073	-0.00473213
NX_P01008-1	SERPINC1	0.117121	0.0765442	-0.00683531
NX_P01009-1	SERPINA1	0.0676991	0.0636891	-0.00485583
NX_P01011-1	SERPINA3	0.0722431	0.0635347	-0.00225964
NX_P01023-1	A2M	0.0752736	0.037467	-0.000497851
NX_P01024-1	C3	0.10078	0.0544203	-0.00218102
NX_P01031-1	C5	0.109178	0.0531344	-0.00422145
NX_P01042-1	KNG1	0.108636	0.070699	-0.00689486
NX_P01619-1	IGKV3-20	0.0309265	0.0524842	-0.000605214
NX_P01871-1	IGHM	0.0424469	0.0476163	-0.00113208
NX_P01876-1	IGHA1	0.0625663	0.0493823	-0.00050342
NX_P02647-1	APOA1	0.0838539	0.0540322	-0.00456551
NX_P02649-1	APOE	0.119866	0.231312	-0.0177343
NX_P02652-1	APOA2	0.0783863	0.0580724	-0.00651234
NX_P02655-1	APOC2	0.160741	0.0841087	-0.00227205
NX_P02656-1	APOC3	0.157179	0.101228	-0.0126218
NX_P02671-1	FGA	0.0892116	0.0537051	-0.00280461
NX_P02675-1	FGB	0.063556	0.0502964	-0.00233032
NX_P02679-1	FGG	0.0638506	0.0535137	-0.00208585
NX_P02747-1	C1QC	0.0966479	0.0537356	-0.00022742
NX_P02748-1	C9	0.106702	0.0615534	-0.00632682
NX_P02749-1	APOH	0.127826	0.0942767	-0.0142298
NX_P02750-1	LRG1	0.0680967	0.0718416	-0.00270864
NX_P02753-1	RBP4	0.154443	0.14299	-0.021474
NX_P02760-1	AMBP	0.107055	0.247346	-0.0383175
NX_P02765-1	AHSG	0.0647077	0.0787693	-0.0063993
NX_P02768-1	ALB	0.0300598	0.0609581	-0.0015932
NX_P02774-1	GC	0.0850733	0.0779413	-0.00862674
NX_P02787-1	TF	0.0828774	0.0508958	-0.00129898
NX_P02790-1	HPX	0.0662869	0.0556319	-0.00111289
NX_P03952-1	KLKB1	0.098065	0.0600126	-0.00564495
NX_P04003-1	C4BPA	0.10082	0.0442785	0.000534373
NX_P04004-1	VTN	0.145743	0.0890981	-0.0132251
NX_P04070-1	PROC	0.162366	0.0921774	0.0146259
NX_P04114-1	APOB	0.100534	0.101933	-0.0144754
NX_P04196-1	HRG	0.0866739	0.0663745	-0.00772898
NX_P04217-1	A1BG	0.103421	0.0614997	-0.00438691
NX_P04275-1	VWF	0.343798	0.0569894	0.0432771
NX_P05090-1	APOD	0.131259	0.023899	4.1748e-05
NX_P05155-1	SERPING1	0.129813	0.062387	-0.00885992
NX_P05156-1	CFI	0.105132	0.0668382	-0.00691517
NX_P05160-1	F13B	0.102725	0.0524978	-0.0095137
NX_P05543-1	SERPINA7	0.0644856	0.0632795	-0.00260447
NX_P05546-1	SERPIND1	0.124	0.0708963	0.0128554
NX_P06276-1	BCHE	0.245579	0.0203112	-0.000499029
NX_P06396-1	GSN	0.156918	0.0352888	-0.000264901
NX_P06681-1	C2	0.0838655	0.225179	-0.0298126
NX_P06727-1	APOA4	0.263806	0.0978737	0.00768245
NX_P07225-1	PROS1	0.141278	0.0483758	-0.00308098
NX_P07357-1	C8A	0.170221	0.041934	-0.00320642
NX_P08185-1	SERPINA6	0.0828797	0.0591409	-0.0020739
NX_P08238-1	HSP90AB1	0.0649779	0.0649097	-0.00195451
NX_P08603-1	CFH	0.0948629	0.0516697	-0.00638784
NX_P08697-1	SERPINF2	0.0859977	0.0711915	-0.00262454
NX_P09172-1	DBH	0.170694	0.0401778	-0.00180221
NX_P09871-1	C1S	0.165533	0.130117	-0.00708496
NX_P0C0L4-1	C4A	0.207683	0.0458348	-0.00178789
NX_P0C0L5-1	C4B	0.142966	0.0444051	-0.00191339
NX_P10643-1	C7	0.158475	0.047149	0.00173834
NX_P10909-1	CLU	0.140401	0.0972465	-0.00689453
NX_P12259-1	F5	0.192658	0.0961407	0.00205494
NX_P12270-1	TPR	0.0529577	0.0646274	-0.00319058
NX_P13671-1	C6	0.141771	0.0618644	-0.00486012
NX_P15169-1	CPN1	0.0787208	0.0440944	-0.00618944
NX_P17936-1	IGFBP3	0.107853	0.0905615	-0.0180583
NX_P19823-1	ITIH2	0.0939791	0.0643206	-0.00671542
NX_P19827-1	ITIH1	0.0964066	0.0546012	-0.00552894
NX_P20742-1	PZP	0.181006	0.0149493	0.000483602
NX_P20851-1	C4BPB	0.128512	0.0374146	0.00135567
NX_P21817-1	RYR1	0.0485671	0.0551932	-0.000689996
NX_P22792-1	CPN2	0.133001	0.0577979	-0.00767489
NX_P22891-1	PROZ	0.127961	0.0669339	0.00974196
NX_P23142-1	FBLN1	0.307902	0.0149214	-0.00201447
NX_P23378-1	GLDC	0.250842	0.0531806	-0.000932511
NX_P25311-1	AZGP1	0.14683	0.0916389	-0.00231096
NX_P27918-1	CFP	0.07073	0.0588455	0.00168078
NX_P28331-1	NDUFS1	0.200081	0.0998551	-0.0193679
NX_P29375-1	KDM5A	0.157488	0.0758113	-0.0118697
NX_P35858-1	IGFALS	0.121599	0.0628334	0.00446231
NX_P36955-1	SERPINF1	0.0826863	0.152132	-0.0204738
NX_P36980-1	CFHR2	0.170405	0.0982952	0.104083
NX_P43243-1	MATR3	0.056084	0.0553189	0.000764063
NX_P43251-1	BTD	0.108598	0.0539525	0.00507774
NX_P43652-1	AFM	0.075448	0.0594206	-0.00193644
NX_P48740-1	MASP1	0.180344	0.0574848	0.00213821
NX_P49221-1	TGM4	0.0654133	0.0742803	-0.00973886
NX_P49908-1	SELENOP	0.101881	0.119128	-0.0103856
NX_P50990-1	CCT8	0.105421	0.0898977	-0.00711999
NX_P51884-1	LUM	0.0282911	0.0288632	-0.0010119
NX_P53396-1	ACLY	0.0662124	0.0741139	-0.00794235
NX_P54257-1	HAP1	0.0939939	0.0545721	0.00291387
NX_P54756-1	EPHA5	0.0555792	0.0558925	-0.000780187
NX_P78424-1	POU6F2	0.173133	0.0861834	-0.00976676
NX_Q00610-1	CLTC	0.0941013	0.129589	-0.0196743
NX_Q03591-1	CFHR1	0.157322	0.0949101	-0.0117846
NX_Q04756-1	HGFAC	0.0754029	0.0610383	-0.00144265
NX_Q05397-1	PTK2	0.142346	0.0483578	-0.0127652
NX_Q06033-1	ITIH3	0.108469	0.25917	-0.0320204
NX_Q08380-1	LGALS3BP	0.0862273	0.044624	-0.0012045
NX_Q0VFZ6-1	CCDC173	0.0960031	0.0681199	-0.000878819
NX_Q12805-1	EFEMP1	0.120796	0.0616034	0.00101242
NX_Q13094-1	LCP2	0.124137	0.0704483	-0.00765113
NX_Q14004-1	CDK13	0.0862983	0.0469365	-0.000412198
NX_Q14520-1	HABP2	0.126863	0.079245	-0.00850868
NX_Q14624-1	ITIH4	0.0923733	0.0690898	-0.00567106
NX_Q2M2I5-1	KRT24	0.111219	0.0558581	-0.00156238
NX_Q5JTZ5-1	C9orf152	0.0840515	0.0749906	0.000781084
NX_Q5UIP0-1	RIF1	0.0979205	0.0867094	-0.0105778
NX_Q6DT37-1	CDC42BPG	0.14557	0.223328	-0.0191831
NX_Q6EMK4-1	VASN	0.301446	0.0288252	0.00847076
NX_Q6KC79-1	NIPBL	0.607007	0.0189074	0.00370778
NX_Q6L9W6-1	B4GALNT3	0.0713525	0.0733795	-0.00586553
NX_Q6P9F7-1	LRRC8B	0.102942	0.0769008	-0.000769881
NX_Q6PIY5-1	ARMH1	0.215997	0.0723145	-0.0187344
NX_Q6UB99-1	ANKRD11	0.0965087	0.0360316	8.81541e-05
NX_Q6UWZ7-1	ABRAXAS1	0.184273	0.0519164	-0.00643629
NX_Q7Z3K3-1	POGZ	0.271855	0.0629159	-0.0156824
NX_Q7Z7G8-1	VPS13B	0.193657	0.0791619	-0.0121232
NX_Q86U17-1	SERPINA11	0.193006	0.337757	-0.0130616
NX_Q8IVF2-1	AHNAK2	0.14887	0.0829738	-0.0175488
NX_Q8IVF6-1	ANKRD18A	0.0222924	0.0597741	-0.00166332
NX_Q8IXL6-1	FAM20C	0.083332	0.0552402	-0.00142837
NX_Q8N9M1-1	C19orf47	0.160871	0.063801	-0.000282905
NX_Q8TD57-1	DNAH3	0.185072	0.0464038	-0.00756061
NX_Q8WUM0-1	NUP133	0.281994	0.05458	0.00875514
NX_Q8WV93-1	AFG1L	0.0892496	0.0804088	-0.00420143
NX_Q8WXH0-1	SYNE2	0.0371327	0.0897863	-0.00564553
NX_Q92496-1	CFHR4	0.0933472	0.0629811	0.00225689
NX_Q92954-1	PRG4	0.186921	0.0607558	0.202444
NX_Q96EV2-1	RBM33	0.141791	0.0743653	-0.00567569
NX_Q96GA3-1	LTV1	0.0861318	0.0499695	-0.00379695
NX_Q96LP2-1	FAM81B	0.151265	0.0428689	-0.00359554
NX_Q96MK2-1	RIPOR3	0.0425421	0.0749769	-0.00166871
NX_Q96P63-1	SERPINB12	0.62261	0.0915588	0.00410145
NX_Q96P70-1	IPO9	0.117926	0.033333	-0.0025347
NX_Q96PD5-1	PGLYRP2	0.0773248	0.0695575	-0.00923409
NX_Q96RT6-1	CTAGE1	0.0461909	0.101095	-0.00477552
NX_Q96TA1-1	FAM129B	0.0920434	0.0520842	-0.00319177
NX_Q99707-1	MTR	0.1978	0.0707426	-0.00945193
NX_Q9BPZ7-1	MAPKAP1	0.0922592	0.0480047	-0.00194267
NX_Q9BUB5-1	MKNK1	0.163556	0.0540595	0.00777503
NX_Q9BV73-1	CEP250	0.40665	0.0967041	0.0126097
NX_Q9BXY5-1	CAPS2	0.0922348	0.0520653	-0.0031694
NX_Q9BY31-1	ZNF717	0.0959421	0.054136	0.00361278
NX_Q9BYZ8-1	REG4	0.0962792	0.073519	-0.00501108
NX_Q9H255-1	OR51E2	0.0875624	0.0533805	-0.00473648
NX_Q9H2L5-1	RASSF4	0.229871	0.0968953	0.0765664
NX_Q9HCM4-1	EPB41L5	0.147105	0.0462156	-0.00143151
NX_Q9NP78-1	ABCB9	0.0555792	0.0558925	-0.000780187
NX_Q9NRC8-1	SIRT7	0.0791188	0.0616974	-0.00146284
NX_Q9NW68-1	BSDC1	0.183214	0.0870157	0.0018139
NX_Q9NZG7-1	NINJ2	0.117048	0.0904669	-0.00804194
NX_Q9NZL6-1	RGL1	0.097551	0.0677904	0.0019324
NX_Q9NZP8-1	C1RL	0.109194	0.0445373	0.00356458
NX_Q9P2E5-1	CHPF2	0.0908875	0.0527761	-0.00214604
NX_Q9UGM5-1	FETUB	0.117456	0.072851	-0.00413
NX_Q9UKK3-1	PARP4	0.0815575	0.0640077	-0.00416911
NX_Q9UKN1-1	MUC12	0.0587139	0.0759362	-0.0147088
NX_Q9UPR6-1	ZFR2	0.0573434	0.0568452	-0.00139994
NX_Q9Y2P4-1	SLC27A6	0.324912	0.0500658	-0.0034272
NX_Q9Y2Y6-1	TMEM98	0.193568	0.0343765	-0.0077061
NX_Q9Y6F6-1	MRVI1	0.0658978	0.0544815	0.00211135
