## Supplementary material for "Enabling population protein dynamics through Bayesian modeling": suppl-table-3

### Sheet: supplementary-table-S2
CSF proteome-wide protocol
protein	gene	lambda	k_c	shift
NX_A0A087WSY6-1	IGKV3D-15	0.0864293	0.128142	0.0112548
NX_A0A0B4J1X5-1	IGHV3-74	0.218648	0.0432284	0.0055652
NX_A0A0B4J1X8-1	IGHV3-43	0.115647	0.101125	0.000281737
NX_A6NML5-1	TMEM212	0.0712315	0.0693828	-0.0056664
NX_B9A064-1	IGLL5	0.0697445	0.110251	0.00298365
NX_O00186-1	STXBP3	0.73611	0.0085652	0.00354377
NX_O00391-1	QSOX1	0.0622268	0.111761	0.00674672
NX_O00533-1	CHL1	0.679547	0.00608007	0.000548932
NX_O00584-1	RNASET2	0.0676246	0.165408	0.0116386
NX_O15078-1	CEP290	0.0444731	0.151854	-0.0073926
NX_O43505-1	B4GAT1	0.627453	0.0172528	0.0056483
NX_O75173-1	ADAMTS4	0.109896	0.0546889	-0.000326098
NX_O75787-1	ATP6AP2	0.0201812	0.0896815	0.00147765
NX_O94769-1	ECM2	0.146185	0.14796	0.0124092
NX_O94985-1	CLSTN1	0.0809465	0.0992087	-0.00243748
NX_O94986-1	CEP152	0.825798	0.0168906	-0.000295084
NX_O95219-1	SNX4	0.302068	0.0103541	-3.91359e-05
NX_P00450-1	CP	0.0227834	0.0981979	-0.00136512
NX_P00734-1	F2	0.0573557	0.0319882	-8.55467e-05
NX_P00736-1	C1R	0.0930459	0.101122	-0.00390819
NX_P00738-1	HP	0.0423652	0.0418517	0.000372122
NX_P00746-1	CFD	0.0711078	0.121736	-0.00106285
NX_P00747-1	PLG	0.176095	0.0173751	-0.00240772
NX_P00751-1	CFB	0.0546218	0.081587	-0.00173949
NX_P00918-1	CA2	0.789065	0.0315619	0.0356321
NX_P01008-1	SERPINC1	0.752917	0.00776205	-0.00114675
NX_P01009-1	SERPINA1	0.49391	0.0085254	0.000454804
NX_P01011-1	SERPINA3	0.0467181	0.0851168	0.00106265
NX_P01019-1	AGT	0.126848	0.0532142	0.00316007
NX_P01023-1	A2M	0.0500079	0.0802489	0.00146973
NX_P01024-1	C3	0.0422977	0.0841798	0.00140224
NX_P01031-1	C5	0.0313772	0.0514203	0.000184619
NX_P01033-1	TIMP1	0.0909546	0.141186	-0.000484742
NX_P01034-1	CST3	0.131289	0.0774014	0.00288021
NX_P01042-1	KNG1	0.782124	0.00815698	0.00111568
NX_P01210-1	PENK	0.589412	0.0104506	0.000208102
NX_P01344-1	IGF2	0.0352174	0.177122	-0.025844
NX_P01591-1	JCHAIN	0.100836	0.106918	0.00108623
NX_P01599-1	IGKV1-17	0.11593	0.0980387	0.000725415
NX_P01619-1	IGKV3-20	0.0847698	0.105981	0.00189174
NX_P01700-1	IGLV1-47	0.0579757	0.10819	0.00309242
NX_P01834-1	IGKC	0.0740867	0.110253	0.00223806
NX_P01857-1	IGHG1	0.0619692	0.106688	0.00230507
NX_P01859-1	IGHG2	0.0788737	0.109309	0.00479872
NX_P01860-1	IGHG3	0.0635775	0.126389	0.00642247
NX_P01871-1	IGHM	0.0758993	0.0991378	0.0038321
NX_P01876-1	IGHA1	0.0757819	0.0918565	0.00111752
NX_P02042-1	HBD	0.61778	0.0101205	-0.000882257
NX_P02452-1	COL1A1	0.088258	0.137026	-0.00339837
NX_P02461-1	COL3A1	0.0841262	0.111552	0.000700387
NX_P02647-1	APOA1	0.127406	0.0201879	0.000942882
NX_P02649-1	APOE	0.122476	0.0474334	-0.00170143
NX_P02652-1	APOA2	0.512456	0.0107586	0.00240924
NX_P02671-1	FGA	0.222427	0.0979539	0.836003
NX_P02679-1	FGG	0.00533957	0.0538085	0.000150642
NX_P02745-1	C1QA	1.05418	0.0139735	0.00853208
NX_P02746-1	C1QB	0.106553	0.0962016	0.00317621
NX_P02747-1	C1QC	0.100713	0.0928267	0.00250497
NX_P02748-1	C9	0.101238	0.0964358	0.00336998
NX_P02749-1	APOH	0.408438	0.0180498	0.0024423
NX_P02750-1	LRG1	0.716488	0.00921197	0.001387
NX_P02751-1	FN1	0.0764554	0.0707335	-0.000726911
NX_P02753-1	RBP4	0.174703	0.0523715	0.00195272
NX_P02760-1	AMBP	0.0758153	0.0824689	0.00450966
NX_P02763-1	ORM1	0.122715	0.0148234	0.000504464
NX_P02765-1	AHSG	0.739919	0.0086643	-0.00142327
NX_P02766-1	TTR	0.101572	0.181106	-0.00583133
NX_P02768-1	ALB	0.105195	0.0105221	4.34309e-05
NX_P02774-1	GC	0.141972	0.0238124	-0.000461349
NX_P02787-1	TF	0.634494	0.00773249	0.00129747
NX_P02790-1	HPX	0.234289	0.0106509	0.00357323
NX_P04004-1	VTN	0.467689	0.0181524	0.00475258
NX_P04066-1	FUCA1	0.0740466	0.103857	0.0027576
NX_P04114-1	APOB	0.164368	0.10963	0.0350663
NX_P04196-1	HRG	0.645832	0.00809391	-0.000165883
NX_P04217-1	A1BG	0.790184	0.00723031	0.00107616
NX_P04264-1	KRT1	0.14055	0.206145	-0.0257265
NX_P05060-1	CHGB	0.351943	0.0192209	0.00255993
NX_P05067-1	APP	0.318677	0.0349793	-0.00920745
NX_P05090-1	APOD	0.0896012	0.0862605	0.00248136
NX_P05155-1	SERPING1	0.0747295	0.0880528	-0.00256844
NX_P05156-1	CFI	0.0363848	0.114986	-0.00117271
NX_P05452-1	CLEC3B	0.069276	0.0921015	0.000943281
NX_P05543-1	SERPINA7	0.0274364	0.0463948	0.0015914
NX_P05546-1	SERPIND1	0.0523174	0.0834626	-0.000216163
NX_P06312-1	IGKV4-1	0.0817257	0.131711	0.00719565
NX_P06396-1	GSN	0.0857135	0.0708317	0.00184832
NX_P06727-1	APOA4	0.822954	0.0158512	-0.000612972
NX_P07225-1	PROS1	0.0712392	0.123012	-0.000458669
NX_P07333-1	CSF1R	0.095725	0.0541958	9.2462e-05
NX_P07339-1	CTSD	0.146158	0.189801	0.00592689
NX_P07357-1	C8A	0.679691	0.00627188	0.000170026
NX_P07585-1	DCN	0.506119	0.0484033	0.023252
NX_P07602-1	PSAP	0.0545555	0.254374	-0.0261372
NX_P08123-1	COL1A2	0.0833137	0.131256	0.000822406
NX_P08294-1	SOD3	0.0912085	0.166956	-0.00405586
NX_P08571-1	CD14	0.0509843	0.107898	0.0022575
NX_P08603-1	CFH	0.0619649	0.111424	0.0019209
NX_P08697-1	SERPINF2	0.164064	0.0287682	-0.000862716
NX_P09486-1	SPARC	0.135997	0.262605	-0.00928958
NX_P09871-1	C1S	0.106349	0.101192	0.00301298
NX_P10451-1	SPP1	0.0753778	0.0939144	0.00158091
NX_P10451-5	SPP1	0.0761936	0.0938182	0.00435778
NX_P10643-1	C7	0.0888032	0.0882201	0.00270402
NX_P10645-1	CHGA	0.894903	0.00943446	0.00217226
NX_P10909-1	CLU	0.0906842	0.143176	-0.00143021
NX_P12109-1	COL6A1	0.0798768	0.102045	0.00636975
NX_P12111-1	COL6A3	0.0531351	0.120002	-0.000718456
NX_P12259-1	F5	0.141309	0.170425	0.00555955
NX_P13521-1	SCG2	0.0324294	0.233754	0.00461269
NX_P13645-1	KRT10	1.48541	0.00942203	0.00719143
NX_P13646-1	KRT13	0.687929	0.00300902	0.00011524
NX_P13671-1	C6	0.69271	0.0115178	-0.000193136
NX_P14207-1	FOLR2	0.4744	0.0137677	0.000644235
NX_P14780-1	MMP9	0.0499256	0.282552	-0.0048398
NX_P16870-1	CPE	0.101583	0.250139	-0.0168294
NX_P17174-1	GOT1	0.344424	0.18422	0.0139901
NX_P17900-1	GM2A	0.100687	0.0685096	0.00264593
NX_P18065-1	IGFBP2	0.0888467	0.154152	-0.0031377
NX_P19021-1	PAM	0.149198	0.137226	0.00821356
NX_P19320-1	VCAM1	0.109698	0.114676	-0.00458193
NX_P19823-1	ITIH2	0.0771363	0.0809702	0.0103059
NX_P19827-1	ITIH1	0.511902	0.0169827	0.0064686
NX_P20774-1	OGN	0.0563288	0.112895	0.00460051
NX_P22352-1	GPX3	0.0682985	0.176996	0.0283248
NX_P22692-1	IGFBP4	0.107812	0.107555	-0.000903234
NX_P22792-1	CPN2	0.565793	0.00710349	0.000746469
NX_P23142-1	FBLN1	0.0867039	0.168927	-0.00537132
NX_P23142-4	FBLN1	0.0808578	0.169523	-0.00600815
NX_P24592-1	IGFBP6	0.055004	0.111602	-0.00918763
NX_P28300-1	LOX	0.120165	0.0639827	0.00676975
NX_P30086-1	PEBP1	0.0606865	0.157305	-0.00699545
NX_P35249-1	RFC4	0.39024	0.0146289	0.00355827
NX_P35858-1	IGFALS	0.705894	0.00908968	-0.00142989
NX_P36222-1	CHI3L1	0.0806662	0.108859	-0.000240558
NX_P36955-1	SERPINF1	0.067142	0.215467	-0.0136533
NX_P39060-1	COL18A1	0.0196816	0.0713714	0.00152258
NX_P41222-1	PTGDS	0.0931482	0.0925769	0.00152065
NX_P41271-1	NBL1	0.102659	0.0824145	0.00323437
NX_P48061-1	CXCL12	0.0976432	0.139004	0.00418801
NX_P48745-1	NOV	0.113355	0.15822	0.00709832
NX_P49257-1	LMAN1	0.118718	0.100755	0.00683036
NX_P55058-1	PLTP	0.094689	0.142728	0.00780457
NX_P61626-1	LYZ	0.0476773	0.138927	0.00112715
NX_P61769-1	B2M	0.112497	0.0711606	0.00168505
NX_P62266-1	RPS23	0.205294	0.123684	0.0180562
NX_P78509-1	RELN	0.230965	0.0561512	0.0208778
NX_Q008S8-1	ECT2L	0.0731154	0.0246607	0.000784183
NX_Q03001-14	DST	0.113393	0.0501708	0.000283612
NX_Q06033-1	ITIH3	0.900747	0.0108374	0.00573147
NX_Q06481-1	APLP2	0.702492	0.0329797	0.0363983
NX_Q08380-1	LGALS3BP	0.118809	0.129073	0.0104158
NX_Q12805-1	EFEMP1	0.10625	0.117811	0.00716295
NX_Q12841-1	FSTL1	0.109238	0.143087	0.00245173
NX_Q12860-1	CNTN1	0.027612	0.167248	-0.00382851
NX_Q13443-1	ADAM9	0.07526	0.205506	-0.0117891
NX_Q13508-1	ART3	1.00141	0.00946581	0.000966705
NX_Q13641-1	TPBG	0.247999	0.148924	0.0445651
NX_Q13822-1	ENPP2	0.118951	0.201476	-0.0054074
NX_Q14118-1	DAG1	0.155366	0.0612877	0.00225921
NX_Q14515-1	SPARCL1	0.0795697	0.17506	-0.0103912
NX_Q14624-1	ITIH4	0.657213	0.00839765	0.000764906
NX_Q14767-1	LTBP2	0.0471041	0.0998986	-0.000369875
NX_Q15113-1	PCOLCE	0.0832951	0.103313	0.00435859
NX_Q15582-1	TGFBI	0.0189172	0.122383	0.00511255
NX_Q15904-1	ATP6AP1	0.183026	0.0732653	0.0134963
NX_Q16270-1	IGFBP7	0.124431	0.254118	-0.00442705
NX_Q16610-1	ECM1	0.102567	0.0412571	-0.000784828
NX_Q562R1-1	ACTBL2	0.0777849	0.011653	-0.000227497
NX_Q5BLP8-1	C4orf48	0.11809	0.151949	0.0215345
NX_Q5SYB0-1	FRMPD1	0.177835	0.151867	-0.0295938
NX_Q5XX13-1	FBXW10	0.0990014	0.0470184	-0.00138325
NX_Q6EMK4-1	VASN	0.0463163	0.0953157	0.00351089
NX_Q6VAB6-1	KSR2	0.158881	0.0289158	0.000268772
NX_Q7Z7M0-1	MEGF8	0.0742311	0.124788	0.00616558
NX_Q86UD1-1	OAF	0.320677	0.0239969	-0.00344157
NX_Q86UX2-1	ITIH5	0.288412	0.192957	0.0187129
NX_Q8NBJ4-1	GOLM1	0.171422	0.0417965	0.0016255
NX_Q8WXD2-1	SCG3	0.209369	0.133772	0.030038
NX_Q92520-1	FAM3C	0.407065	0.083311	0.0545816
NX_Q92743-1	HTRA1	0.0535469	0.213324	-0.00207422
NX_Q92876-1	KLK6	0.271308	0.0245782	0.00119402
NX_Q96KN2-1	CNDP1	0.976093	0.0118943	0.00247172
NX_Q96T58-1	SPEN	0.237101	0.0770132	0.0336888
NX_Q99435-1	NELL2	0.275817	0.210962	0.137527
NX_Q99963-1	SH3GL3	0.0914017	0.100006	0.00147884
NX_Q9BRG2-1	SH2D3A	0.705658	0.0108021	0.00142813
NX_Q9H0K1-1	SIK2	0.108805	0.0115136	0.000626323
NX_Q9H3G5-1	CPVL	0.153811	0.198276	0.0133476
NX_Q9NYQ8-1	FAT2	0.0884937	0.116831	0.00101489
NX_Q9UBP4-1	DKK3	0.149605	0.0500167	0.00133112
NX_Q9UGM5-1	FETUB	0.176547	0.0263415	0.00214491
NX_Q9UHG2-1	PCSK1N	0.0541546	0.0993108	-0.010136
NX_Q9UKQ2-1	ADAM28	0.229307	0.0655385	0.0227068
NX_Q9UNW1-1	MINPP1	0.0756102	0.0947372	0.00478304
NX_Q9Y5Y7-1	LYVE1	0.101432	0.0349726	0.000794907
NX_Q9Y646-1	CPQ	0.104107	0.124773	0.0124668
NX_Q9Y6R7-1	FCGBP	0.0952167	0.0830849	0.00248006
