## Supplementary material for "Enabling population protein dynamics through Bayesian modeling": suppl-table-4

### Sheet: table-plasma-peptides
Peptides successfully measured in plasma after the MRM protocol
patient	gene	peptide	charge
Pat10b	A1BG	GVTFLLR	2
Pat10b	A1BG	LETPDFQLFK	2
Pat10b	A2M	AIGYLNTGYQR	2
Pat10b	ALB	LVNEVTEFAK	2
Pat10b	AMBP	ETLLQDFR	2
Pat10b	APOA2	SPELQAEAK	2
Pat10b	APOA4	SLAPYAQDTQEK	2
Pat10b	APOB	TGISPLALIK	2
Pat10b	APOC1	TPDVSSALDK	2
Pat10b	APOC2	TAAQNLYEK	2
Pat10b	APOM	AFLLTPR	2
Pat10b	B2M	VNHVTLSQPK	3
Pat10b	C1S	TNFDNDIALVR	2
Pat10b	C2	HAFILQDTK	3
Pat10b	C3	TGLQEVEVK	2
Pat10b	C4B_2	ITQVLHFTK	3
Pat10b	C5	VFQFLEK	2
Pat10b	C8A	HTSLGPLEAK	3
Pat10b	C8B	SDLEVAHYK	3
Pat10b	C9	LSPIYNLVPVK	2
Pat10b	C9	VVEESELAR	2
Pat10b	CFB	EELLPAQDIK	2
Pat10b	CLU	TLLSNLEEAK	2
Pat10b	F12	VVGGLVALR	2
Pat10b	GC	ELPEHTVK	3
Pat10b	GC	THLPEVFLSK	3
Pat10b	GSN	TGAQELLR	2
Pat10b	GSN	AGALNSNDAFVLK	2
Pat10b	HBA1	TYFPHFDLSHGSAQVK	3
Pat10b	HBA1	VGAHAGEYGAEALER	3
Pat10b	ITIH1	AAISGENAGLVR	2
Pat10b	ITIH2	SLAPTAAAK	2
Pat10b	ITIH2	FYNQVSTPLLR	2
Pat10b	NRP2	ALQVVR	2
Pat10b	ORM1	TEDTIFLR	2
Pat10b	PLG	LFLEPTR	2
Pat10b	RBP4	YWGVASFLQK	2
Pat10b	SERPINA3	NLAVSQVVHK	3
Pat10b	SERPINA7	AVLHIGEK	3
Pat10b	SERPINC1	DDLYVSDAFHK	3
Pat10b	SERPIND1	TLEAQLTPR	2
Pat10b	TTR	ALGISPFHEHAEVVFTANDSGPR	4
Pat10b	VTN	FEDGVLDPDYPR	2
Pat11b	A1BG	GVTFLLR	2
Pat11b	A1BG	LETPDFQLFK	2
Pat11b	A2M	AIGYLNTGYQR	2
Pat11b	ALB	LVNEVTEFAK	2
Pat11b	AMBP	ETLLQDFR	2
Pat11b	APOA2	SPELQAEAK	2
Pat11b	APOA4	SLAPYAQDTQEK	2
Pat11b	APOB	TGISPLALIK	2
Pat11b	APOC1	TPDVSSALDK	2
Pat11b	APOC2	TAAQNLYEK	2
Pat11b	APOM	AFLLTPR	2
Pat11b	B2M	VNHVTLSQPK	3
Pat11b	C1S	TNFDNDIALVR	2
Pat11b	C2	HAFILQDTK	3
Pat11b	C3	TGLQEVEVK	2
Pat11b	C4B_2	ITQVLHFTK	3
Pat11b	C5	VFQFLEK	2
Pat11b	C8A	HTSLGPLEAK	3
Pat11b	C8B	SDLEVAHYK	3
Pat11b	C9	LSPIYNLVPVK	2
Pat11b	C9	VVEESELAR	2
Pat11b	CFB	EELLPAQDIK	2
Pat11b	CLU	TLLSNLEEAK	2
Pat11b	F12	VVGGLVALR	2
Pat11b	GC	ELPEHTVK	3
Pat11b	GC	THLPEVFLSK	3
Pat11b	GSN	TGAQELLR	2
Pat11b	GSN	AGALNSNDAFVLK	2
Pat11b	HBA1	TYFPHFDLSHGSAQVK	3
Pat11b	HBA1	VGAHAGEYGAEALER	3
Pat11b	ITIH1	AAISGENAGLVR	2
Pat11b	ITIH2	SLAPTAAAK	2
Pat11b	ITIH2	FYNQVSTPLLR	2
Pat11b	NRP2	ALQVVR	2
Pat11b	ORM1	TEDTIFLR	2
Pat11b	PLG	LFLEPTR	2
Pat11b	RBP4	YWGVASFLQK	2
Pat11b	SERPINA3	NLAVSQVVHK	3
Pat11b	SERPINA7	AVLHIGEK	3
Pat11b	SERPINC1	DDLYVSDAFHK	3
Pat11b	SERPIND1	TLEAQLTPR	2
Pat11b	TTR	ALGISPFHEHAEVVFTANDSGPR	4
Pat11b	VTN	FEDGVLDPDYPR	2
Pat12b	A1BG	GVTFLLR	2
Pat12b	A1BG	LETPDFQLFK	2
Pat12b	A2M	AIGYLNTGYQR	2
Pat12b	ALB	LVNEVTEFAK	2
Pat12b	AMBP	ETLLQDFR	2
Pat12b	APOA2	SPELQAEAK	2
Pat12b	APOA4	SLAPYAQDTQEK	2
Pat12b	APOB	TGISPLALIK	2
Pat12b	APOC1	TPDVSSALDK	2
Pat12b	APOC2	TAAQNLYEK	2
Pat12b	APOM	AFLLTPR	2
Pat12b	B2M	VNHVTLSQPK	3
Pat12b	C1S	TNFDNDIALVR	2
Pat12b	C2	HAFILQDTK	3
Pat12b	C3	TGLQEVEVK	2
Pat12b	C4B_2	ITQVLHFTK	3
Pat12b	C5	VFQFLEK	2
Pat12b	C8A	HTSLGPLEAK	3
Pat12b	C8B	SDLEVAHYK	3
Pat12b	C9	LSPIYNLVPVK	2
Pat12b	C9	VVEESELAR	2
Pat12b	CFB	EELLPAQDIK	2
Pat12b	CLU	TLLSNLEEAK	2
Pat12b	F12	VVGGLVALR	2
Pat12b	GC	ELPEHTVK	3
Pat12b	GC	THLPEVFLSK	3
Pat12b	GSN	TGAQELLR	2
Pat12b	GSN	AGALNSNDAFVLK	2
Pat12b	HBA1	TYFPHFDLSHGSAQVK	3
Pat12b	ITIH1	AAISGENAGLVR	2
Pat12b	ITIH2	SLAPTAAAK	2
Pat12b	ITIH2	FYNQVSTPLLR	2
Pat12b	NRP2	ALQVVR	2
Pat12b	ORM1	TEDTIFLR	2
Pat12b	PLG	LFLEPTR	2
Pat12b	RBP4	YWGVASFLQK	2
Pat12b	SERPINA3	NLAVSQVVHK	3
Pat12b	SERPINA7	AVLHIGEK	3
Pat12b	SERPIND1	TLEAQLTPR	2
Pat12b	TTR	ALGISPFHEHAEVVFTANDSGPR	4
Pat12b	VTN	FEDGVLDPDYPR	2
Pat13b	A1BG	GVTFLLR	2
Pat13b	A1BG	LETPDFQLFK	2
Pat13b	A2M	AIGYLNTGYQR	2
Pat13b	ALB	LVNEVTEFAK	2
Pat13b	AMBP	ETLLQDFR	2
Pat13b	APOA2	SPELQAEAK	2
Pat13b	APOA4	SLAPYAQDTQEK	2
Pat13b	APOB	TGISPLALIK	2
Pat13b	APOC1	TPDVSSALDK	2
Pat13b	APOC2	TAAQNLYEK	2
Pat13b	APOM	AFLLTPR	2
Pat13b	B2M	VNHVTLSQPK	3
Pat13b	C1S	TNFDNDIALVR	2
Pat13b	C2	HAFILQDTK	3
Pat13b	C3	TGLQEVEVK	2
Pat13b	C4B_2	ITQVLHFTK	3
Pat13b	C5	VFQFLEK	2
Pat13b	C8A	HTSLGPLEAK	3
Pat13b	C8B	SDLEVAHYK	3
Pat13b	C9	LSPIYNLVPVK	2
Pat13b	C9	VVEESELAR	2
Pat13b	CFB	EELLPAQDIK	2
Pat13b	CLU	TLLSNLEEAK	2
Pat13b	F12	VVGGLVALR	2
Pat13b	GC	ELPEHTVK	3
Pat13b	GC	THLPEVFLSK	3
Pat13b	GSN	TGAQELLR	2
Pat13b	GSN	AGALNSNDAFVLK	2
Pat13b	HBA1	TYFPHFDLSHGSAQVK	3
Pat13b	HBA1	VGAHAGEYGAEALER	3
Pat13b	ITIH1	AAISGENAGLVR	2
Pat13b	ITIH2	SLAPTAAAK	2
Pat13b	ITIH2	FYNQVSTPLLR	2
Pat13b	NRP2	ALQVVR	2
Pat13b	ORM1	TEDTIFLR	2
Pat13b	PLG	LFLEPTR	2
Pat13b	RBP4	YWGVASFLQK	2
Pat13b	SERPINA3	NLAVSQVVHK	3
Pat13b	SERPINA7	AVLHIGEK	3
Pat13b	SERPINC1	DDLYVSDAFHK	3
Pat13b	SERPIND1	TLEAQLTPR	2
Pat13b	TTR	ALGISPFHEHAEVVFTANDSGPR	4
Pat7b	A1BG	GVTFLLR	2
Pat7b	A1BG	LETPDFQLFK	2
Pat7b	A2M	AIGYLNTGYQR	2
Pat7b	ALB	LVNEVTEFAK	2
Pat7b	AMBP	ETLLQDFR	2
Pat7b	APOA2	SPELQAEAK	2
Pat7b	APOA4	SLAPYAQDTQEK	2
Pat7b	APOB	TGISPLALIK	2
Pat7b	APOC1	TPDVSSALDK	2
Pat7b	APOC2	TAAQNLYEK	2
Pat7b	APOM	AFLLTPR	2
Pat7b	B2M	VNHVTLSQPK	3
Pat7b	C1S	TNFDNDIALVR	2
Pat7b	C2	HAFILQDTK	3
Pat7b	C3	TGLQEVEVK	2
Pat7b	C4B_2	ITQVLHFTK	3
Pat7b	C5	VFQFLEK	2
Pat7b	C8B	SDLEVAHYK	3
Pat7b	CFB	EELLPAQDIK	2
Pat7b	CLU	TLLSNLEEAK	2
Pat7b	F12	VVGGLVALR	2
Pat7b	F2	ELLESYIDGR	2
Pat7b	GC	ELPEHTVK	3
Pat7b	GC	THLPEVFLSK	3
Pat7b	GSN	AGALNSNDAFVLK	2
Pat7b	GSN	TGAQELLR	2
Pat7b	HBA1	TYFPHFDLSHGSAQVK	3
Pat7b	HBA1	VGAHAGEYGAEALER	3
Pat7b	ITIH1	AAISGENAGLVR	2
Pat7b	ITIH2	SLAPTAAAK	2
Pat7b	ITIH2	FYNQVSTPLLR	2
Pat7b	NRP2	ALQVVR	2
Pat7b	ORM1	TEDTIFLR	2
Pat7b	RBP4	YWGVASFLQK	2
Pat7b	SERPINA3	NLAVSQVVHK	3
Pat7b	SERPINA7	AVLHIGEK	3
Pat7b	SERPINC1	DDLYVSDAFHK	3
Pat7b	TTR	ALGISPFHEHAEVVFTANDSGPR	4
Pat7b	VTN	FEDGVLDPDYPR	2
Pat8b	A1BG	GVTFLLR	2
Pat8b	A1BG	LETPDFQLFK	2
Pat8b	A2M	AIGYLNTGYQR	2
Pat8b	ALB	LVNEVTEFAK	2
Pat8b	AMBP	ETLLQDFR	2
Pat8b	APOA2	SPELQAEAK	2
Pat8b	APOA4	SLAPYAQDTQEK	2
Pat8b	APOB	TGISPLALIK	2
Pat8b	APOC1	TPDVSSALDK	2
Pat8b	APOC2	TAAQNLYEK	2
Pat8b	APOM	AFLLTPR	2
Pat8b	B2M	VNHVTLSQPK	3
Pat8b	C1S	TNFDNDIALVR	2
Pat8b	C2	HAFILQDTK	3
Pat8b	C3	TGLQEVEVK	2
Pat8b	C4B_2	ITQVLHFTK	3
Pat8b	C5	VFQFLEK	2
Pat8b	C8B	SDLEVAHYK	3
Pat8b	CFB	EELLPAQDIK	2
Pat8b	CLU	TLLSNLEEAK	2
Pat8b	F12	VVGGLVALR	2
Pat8b	F2	ELLESYIDGR	2
Pat8b	GC	ELPEHTVK	3
Pat8b	GC	THLPEVFLSK	3
Pat8b	GSN	TGAQELLR	2
Pat8b	GSN	AGALNSNDAFVLK	2
Pat8b	HBA1	TYFPHFDLSHGSAQVK	3
Pat8b	HBA1	VGAHAGEYGAEALER	3
Pat8b	ITIH1	AAISGENAGLVR	2
Pat8b	ITIH2	SLAPTAAAK	2
Pat8b	ITIH2	FYNQVSTPLLR	2
Pat8b	NRP2	ALQVVR	2
Pat8b	ORM1	TEDTIFLR	2
Pat8b	RBP4	YWGVASFLQK	2
Pat8b	SERPINA3	NLAVSQVVHK	3
Pat8b	SERPINA7	AVLHIGEK	3
Pat8b	SERPINC1	DDLYVSDAFHK	3
Pat8b	TTR	ALGISPFHEHAEVVFTANDSGPR	4
Pat8b	VTN	FEDGVLDPDYPR	2
Pat9b	A1BG	GVTFLLR	2
Pat9b	A1BG	LETPDFQLFK	2
Pat9b	A2M	AIGYLNTGYQR	2
Pat9b	ALB	LVNEVTEFAK	2
Pat9b	AMBP	ETLLQDFR	2
Pat9b	APOA2	SPELQAEAK	2
Pat9b	APOA4	SLAPYAQDTQEK	2
Pat9b	APOB	TGISPLALIK	2
Pat9b	APOC1	TPDVSSALDK	2
Pat9b	APOC2	TAAQNLYEK	2
Pat9b	APOM	AFLLTPR	2
Pat9b	B2M	VNHVTLSQPK	3
Pat9b	C1S	TNFDNDIALVR	2
Pat9b	C2	HAFILQDTK	3
Pat9b	C3	TGLQEVEVK	2
Pat9b	C4B_2	ITQVLHFTK	3
Pat9b	C5	VFQFLEK	2
Pat9b	C8B	SDLEVAHYK	3
Pat9b	CFB	EELLPAQDIK	2
Pat9b	CLU	TLLSNLEEAK	2
Pat9b	F12	VVGGLVALR	2
Pat9b	F2	ELLESYIDGR	2
Pat9b	GC	ELPEHTVK	3
Pat9b	GC	THLPEVFLSK	3
Pat9b	GSN	TGAQELLR	2
Pat9b	GSN	AGALNSNDAFVLK	2
Pat9b	HBA1	TYFPHFDLSHGSAQVK	3
Pat9b	HBA1	VGAHAGEYGAEALER	3
Pat9b	ITIH1	AAISGENAGLVR	2
Pat9b	ITIH2	SLAPTAAAK	2
Pat9b	ITIH2	FYNQVSTPLLR	2
Pat9b	NRP2	ALQVVR	2
Pat9b	ORM1	TEDTIFLR	2
Pat9b	RBP4	YWGVASFLQK	2
Pat9b	SERPINA3	NLAVSQVVHK	3
Pat9b	SERPINA7	AVLHIGEK	3
Pat9b	SERPINC1	DDLYVSDAFHK	3
Pat9b	TTR	ALGISPFHEHAEVVFTANDSGPR	4
Pat9b	VTN	FEDGVLDPDYPR	2
