## Supplementary material for "Enabling population protein dynamics through Bayesian modeling": suppl-table-5

### Sheet: table-CSF-peptides
Peptides successfully measured in CSF after the MRM protocol
patient	gene	peptide	charge
Pat1	A1BG	GVTFLLR	2
Pat1	A2M	AIGYLNTGYQR	2
Pat1	ALB	LVNEVTEFAK	2
Pat1	AMBP	ETLLQDFR	2
Pat1	APOA1	ATEHLSTLSEK	3
Pat1	APOA2	SPELQAEAK	2
Pat1	APOA4	SLAPYAQDTQEK	2
Pat1	APOD	VLNQELR	2
Pat1	APOE	LGPLVEQGR	2
Pat1	APOE	AATVGSLAGQPLQER	3
Pat1	B2M	VNHVTLSQPK	3
Pat1	C3	TGLQEVEVK	2
Pat1	C4B_2	ITQVLHFTK	3
Pat1	C9	LSPIYNLVPVK	2
Pat1	CFB	EELLPAQDIK	2
Pat1	CLU	TLLSNLEEAK	2
Pat1	CLU	ELDESLQVAER	2
Pat1	CNDP1	SVVLIPLGAVDDGEHSQNEK	3
Pat1	CST3	ALDFAVGEYNK	2
Pat1	F12	VVGGLVALR	2
Pat1	GC	THLPEVFLSK	3
Pat1	GSN	TGAQELLR	2
Pat1	NRP2	ALQVVR	2
Pat1	RBP4	YWGVASFLQK	2
Pat1	SERPINA3	NLAVSQVVHK	3
Pat1	SERPINA3	EIGELYLPK	2
Pat1	SERPINC1	DDLYVSDAFHK	3
Pat1	SERPINF1	TVQAVLTVPK	2
Pat1	TTR	ALGISPFHEHAEVVFTANDSGPR	4
Pat2	A1BG	GVTFLLR	2
Pat2	A2M	AIGYLNTGYQR	2
Pat2	ALB	LVNEVTEFAK	2
Pat2	AMBP	ETLLQDFR	2
Pat2	APOA1	ATEHLSTLSEK	3
Pat2	APOA2	SPELQAEAK	2
Pat2	APOA4	SLAPYAQDTQEK	2
Pat2	APOD	VLNQELR	2
Pat2	APOE	LGPLVEQGR	2
Pat2	APOE	AATVGSLAGQPLQER	3
Pat2	B2M	VNHVTLSQPK	3
Pat2	C3	TGLQEVEVK	2
Pat2	C4B_2	ITQVLHFTK	3
Pat2	C9	LSPIYNLVPVK	2
Pat2	CFB	EELLPAQDIK	2
Pat2	CLU	TLLSNLEEAK	2
Pat2	CLU	ELDESLQVAER	2
Pat2	CNDP1	SVVLIPLGAVDDGEHSQNEK	3
Pat2	CST3	ALDFAVGEYNK	2
Pat2	F12	VVGGLVALR	2
Pat2	GC	THLPEVFLSK	3
Pat2	GSN	TGAQELLR	2
Pat2	NRP2	ALQVVR	2
Pat2	RBP4	YWGVASFLQK	2
Pat2	SERPINA3	NLAVSQVVHK	3
Pat2	SERPINA3	EIGELYLPK	2
Pat2	SERPINC1	DDLYVSDAFHK	3
Pat2	SERPINF1	TVQAVLTVPK	2
Pat2	TTR	ALGISPFHEHAEVVFTANDSGPR	4
Pat3	A1BG	GVTFLLR	2
Pat3	A2M	AIGYLNTGYQR	2
Pat3	ALB	LVNEVTEFAK	2
Pat3	AMBP	ETLLQDFR	2
Pat3	APOA1	ATEHLSTLSEK	3
Pat3	APOA2	SPELQAEAK	2
Pat3	APOA4	SLAPYAQDTQEK	2
Pat3	APOD	VLNQELR	2
Pat3	APOE	LGPLVEQGR	2
Pat3	APOE	AATVGSLAGQPLQER	3
Pat3	B2M	VNHVTLSQPK	3
Pat3	C3	TGLQEVEVK	2
Pat3	C4B_2	ITQVLHFTK	3
Pat3	C9	LSPIYNLVPVK	2
Pat3	CFB	EELLPAQDIK	2
Pat3	CLU	TLLSNLEEAK	2
Pat3	CLU	ELDESLQVAER	2
Pat3	CNDP1	SVVLIPLGAVDDGEHSQNEK	3
Pat3	CST3	ALDFAVGEYNK	2
Pat3	F12	VVGGLVALR	2
Pat3	GC	THLPEVFLSK	3
Pat3	GSN	TGAQELLR	2
Pat3	NRP2	ALQVVR	2
Pat3	RBP4	YWGVASFLQK	2
Pat3	SERPINA3	EIGELYLPK	2
Pat3	SERPINA3	NLAVSQVVHK	3
Pat3	SERPINC1	DDLYVSDAFHK	3
Pat3	SERPINF1	TVQAVLTVPK	2
Pat3	TTR	ALGISPFHEHAEVVFTANDSGPR	4
Pat4	A1BG	GVTFLLR	2
Pat4	A2M	AIGYLNTGYQR	2
Pat4	ALB	LVNEVTEFAK	2
Pat4	AMBP	ETLLQDFR	2
Pat4	APOA1	ATEHLSTLSEK	3
Pat4	APOA2	SPELQAEAK	2
Pat4	APOA4	SLAPYAQDTQEK	2
Pat4	APOD	VLNQELR	2
Pat4	APOE	LGPLVEQGR	2
Pat4	APOE	AATVGSLAGQPLQER	3
Pat4	B2M	VNHVTLSQPK	3
Pat4	C3	TGLQEVEVK	2
Pat4	C4B_2	ITQVLHFTK	3
Pat4	C9	LSPIYNLVPVK	2
Pat4	CFB	EELLPAQDIK	2
Pat4	CLU	TLLSNLEEAK	2
Pat4	CLU	ELDESLQVAER	2
Pat4	CNDP1	SVVLIPLGAVDDGEHSQNEK	3
Pat4	CST3	ALDFAVGEYNK	2
Pat4	F12	VVGGLVALR	2
Pat4	GC	THLPEVFLSK	3
Pat4	GSN	TGAQELLR	2
Pat4	NRP2	ALQVVR	2
Pat4	RBP4	YWGVASFLQK	2
Pat4	SERPINA3	NLAVSQVVHK	3
Pat4	SERPINA3	EIGELYLPK	2
Pat4	SERPINC1	DDLYVSDAFHK	3
Pat4	SERPINF1	TVQAVLTVPK	2
Pat4	TTR	ALGISPFHEHAEVVFTANDSGPR	4
